# Systematic identification of structure-specific protein–protein interactions

**DOI:** 10.1101/2023.02.01.522707

**Authors:** Aleš Holfeld, Dina Schuster, Fabian Sesterhenn, Patrick Stalder, Walther Haenseler, Inigo Barrio-Hernandez, Dhiman Ghosh, Jane Vowles, Sally A. Cowley, Luise Nagel, Basavraj Khanppnavar, Pedro Beltrao, Volodymyr M. Korkhov, Roland Riek, Natalie de Souza, Paola Picotti

## Abstract

Protein–protein interactions (PPIs) mediate numerous essential functions and regulatory events in living organisms. The physical interactome of a protein can be abnormally altered in response to external and internal cues, thus modulating cell physiology and contributing to human disease. In particular, neurodegenerative diseases due to the accumulation of aberrantly folded and aggregated proteins may lead to alterations in protein interactomes. Identifying changes in the interactomes of normal and disease states of proteins could help to understand molecular disease mechanisms, but current interactomics methods are limited in the ability to pinpoint structure-specific PPIs and their interaction interfaces on a proteome-wide scale. Here, we adapted limited proteolysis–mass spectrometry (LiP–MS) to systematically identify putative structure-specific PPIs by probing protein structural alterations within cellular extracts upon treatment with specific structural states of a given protein. We demonstrate the feasibility of our method to detect well-characterized PPIs, including antibody–target protein interactions and interactions with membrane proteins, and show that it pinpoints PPI interfaces. We then applied the LiP–MS approach to study the structure-specific interactors of the Parkinson’s disease hallmark protein alpha-synuclein (aSyn). We identified several previously known interactors of both aSyn monomer and amyloid fibrils and provide a resource of novel putative structure-specific interactors for further studies. This approach is applicable to identify structure-specific interactomes of any protein, including posttranslationally modified and unmodified, or metabolite-bound and unbound structural states of proteins.
