## Supplementary Data 2 for "Systematic identification of structure-specific protein–protein interactions"

### Sheet: INFO
Supplementary Data 2 - Summary of differentially abundant LiP-MS peptides identified in a HEK293T cellular extract treated with postfusion RSVF or motavizumab.
Description: Single-dose and multiple-dose LiP-MS experiments for postRSVF and motavizumab in a HEK293T cellular extract.
Antibodies and their specificity
Antibody	Antigenic site	Target sequence
Motavizumab	II	NSELLSLINDMPITNDQKKLMSNN
Single-dose_LiP
This worksheet provides a list of significantly altered peptides identified in a complex background treated with postRSVF and motavizumab. Columns include the following information:
uniprot_id	UniProtKB accession number
genes	Gene name
protein_names	Protein name
coverage	Sequence coverage of a given protein
pep_stripped_sequence	Peptide sequence
eg_precursor_id	Precursor sequence including modifications and charge state
pep_type	Defines whether peptide is tryptic, semi-tryptic, or non-tryptic
start	Peptide start position within a protein sequence
end	Peptide end position within a protein sequence
diff	Calculated log2 fold-change (log2 FC) between untreated samples and samples treated with motavizumab
adj_pval	Statistical significance represented by q-values (p-values adjusted by multiple testing using the Benjamin-Hochberg method)
comparison	Differential analysis between the treated (T4) and untreated condition (T0)
ttest_significant	Defines whether a peptide precursor passed the given criteria (|log2 FC| > 0.75 and q-value < 0.01). Can be TRUE or FALSE
Dose-response_LiP
This worksheet provides a list of significantly altered peptides identified by dose-response analysis in a complex background treated with postRSVF and motavizumab. Columns include the following information:
uniprot_id	UniProtKB accession number
genes	Gene name
protein_names	Protein name
coverage	Sequence coverage of a given protein
pep_stripped_sequence	Peptide sequence
eg_precursor_id	Precursor sequence including modifications and charge state
pep_type	Defines whether peptide is tryptic, semi-tryptic, or non-tryptic
start	Peptide start position within a protein sequence
end	Peptide end position within a protein sequence
diff	Calculated log2 fold-change (log2 FC) between untreated samples versus samples treated with motavizumab
adj_pval	Statistical significance represented by q-values (p-values adjusted by multiple testing using the Benjamin-Hochberg method)
comparison	Differential analysis between the treated (T4) and untreated condition (T0)
ttest_significant	Defines whether a peptide precursor passed the given criteria (|log2 FC| > 0.75 and q-value < 0.01). Can be TRUE or FALSE
pep_is_proteotypic	Defines whether a peptide is a unique representative of a single protein within the proteome
correlation	Pearson’s correlation coefficient r is used to assess the fit of the sigmoidal trend of dose-response profiles
ec_50	Represents the inferred quantity of a protein necessary to observe half-maximum of the relative peptide intensity change between treated and untreated samples
anova_adj_pval	Statistical significance based on an adjusted p-value obtained from ANOVA
drc_significant	Determines if Pearson's correlation coefficient r is greater than 0.85 (r > 0.85). Can be TRUE or FALSE
is_significant	Determines if the peptide of interest passed all the given criteria. Can be TRUE or FALSE

### Sheet: Single-dose_LiP
uniprot_id	genes	protein_names	coverage	pep_stripped_sequence	eg_precursor_id	pep_type	start	end	diff	adj_pval	comparison	ttest_significant
P03420_POST	RSVF	RSV Fusion glycoprotein F postfusion	73.2049	INDMPITNDQK	_INDMPITNDQK_.2	semi-tryptic	251	261	-2.75863	1e-07	T4_vs_T0	TRUE
P03420_POST	RSVF	RSV Fusion glycoprotein F postfusion	73.2049	NAVTELQLLMQSTPATNN	_NAVTELQLLMQSTPATNN_.2	semi-tryptic	88	105	-2.21719	4.89e-05	T4_vs_T0	TRUE
P03420_POST	RSVF	RSV Fusion glycoprotein F postfusion	73.2049	SLINDMPITNDQK	_SLINDMPITNDQK_.2	semi-tryptic	249	261	-2.38849	0.0001309	T4_vs_T0	TRUE
P03420_POST	RSVF	RSV Fusion glycoprotein F postfusion	73.2049	INDMPITNDQKK	_INDMPITNDQKK_.2	semi-tryptic	251	262	-2.09959	0.0001501	T4_vs_T0	TRUE
P03420_POST	RSVF	RSV Fusion glycoprotein F postfusion	73.2049	INDMPITNDQKK	_INDMPITNDQKK_.3	semi-tryptic	251	262	-1.73233	0.0003251	T4_vs_T0	TRUE
P03420_POST	RSVF	RSV Fusion glycoprotein F postfusion	73.2049	NAVTELQLLMQSTPATNN	_NAVTELQLLMQSTPATNN_.3	semi-tryptic	88	105	-1.80457	0.0006193	T4_vs_T0	TRUE
P03420_POST	RSVF	RSV Fusion glycoprotein F postfusion	73.2049	IDTPCWK	_IDTPC[Carbamidomethyl (C)]WK_.2	semi-tryptic	299	305	-1.26519	0.0015535	T4_vs_T0	TRUE
Q9P2I0	CPSF2	Cleavage and polyadenylation specificity factor subunit 2	16.7519	IGLEGCLCQDFYR	_IGLEGC[Carbamidomethyl (C)]LC[Carbamidomethyl (C)]QDFYR_.2	fully-tryptic	758	770	1.76224	0.0021828	T4_vs_T0	TRUE
O43818	RRP9	U3 small nucleolar RNA-interacting protein 2	11.579	LWQCGEGFR	_LWQC[Carbamidomethyl (C)]GEGFR_.2	fully-tryptic	402	410	-1.02106	0.0032375	T4_vs_T0	TRUE
P03420_POST	RSVF	RSV Fusion glycoprotein F postfusion	73.2049	LPLYGVIDTPCWK	_LPLYGVIDTPC[Carbamidomethyl (C)]WK_.2	semi-tryptic	293	305	-1.11527	0.0043738	T4_vs_T0	TRUE
P62191	PSMC1	26S proteasome regulatory subunit 4	57.7273	AKDDLSGADIK	_AKDDLSGADIK_.3	semi-tryptic	386	396	-0.984429	0.0043738	T4_vs_T0	TRUE
Q99459	CDC5L	Cell division cycle 5-like protein	37.1571	KHEDSAIPR	_KHEDSAIPR_.2	fully-tryptic	757	765	-0.996628	0.0067342	T4_vs_T0	TRUE
P38606	ATP6V1A	V-type proton ATPase catalytic subunit A	55.2674	HFPSVNWLISYSK	_HFPSVNWLISYSK_.2	fully-tryptic	444	456	1.92514	0.0070816	T4_vs_T0	TRUE
P28066	PSMA5	Proteasome subunit alpha type-5	63.0705	YAIEAIK	_YAIEAIK_.1	semi-tryptic	26	32	-0.83106	0.0081895	T4_vs_T0	TRUE

### Sheet: Dose-reponse_LiP
uniprot_id	genes	protein_names	coverage	pep_stripped_sequence	eg_precursor_id	pep_type	start	end	diff	adj_pval	comparison	ttest_significant	pep_is_proteotypic	correlation	ec_50	anova_adj_pval	drc_significant	is_significant
P03420_POST	RSVF	RSV Fusion glycoprotein F postfusion	73.2049	INDMPITNDQK	_INDMPITNDQK_.2	semi-tryptic	251	261	-2.75863	1e-07	T4_vs_T0	TRUE	TRUE	0.967516	1.72637	2.5e-06	TRUE	TRUE
P03420_POST	RSVF	RSV Fusion glycoprotein F postfusion	73.2049	NAVTELQLLMQSTPATNN	_NAVTELQLLMQSTPATNN_.2	semi-tryptic	88	105	-2.21719	4.89e-05	T4_vs_T0	TRUE	TRUE	0.962822	1.70849	8.65e-05	TRUE	TRUE
P03420_POST	RSVF	RSV Fusion glycoprotein F postfusion	73.2049	SLINDMPITNDQK	_SLINDMPITNDQK_.2	semi-tryptic	249	261	-2.38849	0.0001309	T4_vs_T0	TRUE	TRUE	0.94875	1.46447	0.0006892	TRUE	TRUE
P03420_POST	RSVF	RSV Fusion glycoprotein F postfusion	73.2049	INDMPITNDQKK	_INDMPITNDQKK_.2	semi-tryptic	251	262	-2.09959	0.0001501	T4_vs_T0	TRUE	TRUE	0.957769	1.05904	0.0008835	TRUE	TRUE
P03420_POST	RSVF	RSV Fusion glycoprotein F postfusion	73.2049	INDMPITNDQKK	_INDMPITNDQKK_.3	semi-tryptic	251	262	-1.73233	0.0003251	T4_vs_T0	TRUE	TRUE	0.935009	1.38214	0.0009077	TRUE	TRUE
P03420_POST	RSVF	RSV Fusion glycoprotein F postfusion	73.2049	NAVTELQLLMQSTPATNN	_NAVTELQLLMQSTPATNN_.3	semi-tryptic	88	105	-1.80457	0.0006193	T4_vs_T0	TRUE	TRUE	0.967482	1.89697	0.000304	TRUE	TRUE
P03420_POST	RSVF	RSV Fusion glycoprotein F postfusion	73.2049	IDTPCWK	_IDTPC[Carbamidomethyl (C)]WK_.2	semi-tryptic	299	305	-1.26519	0.0015535	T4_vs_T0	TRUE	TRUE	0.950314	1.26405	0.0027659	TRUE	TRUE
P03420_POST	RSVF	RSV Fusion glycoprotein F postfusion	73.2049	LPLYGVIDTPCWK	_LPLYGVIDTPC[Carbamidomethyl (C)]WK_.2	semi-tryptic	293	305	-1.11527	0.0043738	T4_vs_T0	TRUE	TRUE	0.932469	0.784349	0.0022434	TRUE	TRUE
